# Lipidomic Fingerprints Reveal Sex-, Age-, and Disease-Dependent Differences in the TgF344-AD Transgenic Rats

**DOI:** 10.1101/2025.03.24.644980

**Authors:** Chunyuan Yin, Alida Kindt, Amy Harms, Robin Hartman, Thomas Hankemeier, Elizabeth de Lange

## Abstract

**Background:** Gathering information on Alzheimer’s disease (AD) progression in human poses significant challenges due to the lengthy timelines and ethical considerations involved. Animal AD models provide a valuable alternative for conducting mechanistic studies and testing potential therapeutic strategies. Disturbed lipid homeostasis is among the earliest neuropathological features of AD.

**Aim:** To identify longitudinal plasma lipidomic changes associated with age, sex, and AD in male and female TgF344-AD and wild-type rats.

**Methods:** A total of 751 lipids in 141 rats (n=73 TgF344-AD; n= 68 WT) were quantified at 12, 25, 50, and 85 weeks). Differential abundances of lipids were assessed using generalized logical regression models, correcting for i) age and sex, for ii) individual age groups, and iii) sex-specific differences. Predictive lipid signature models for AD were developed using stepwise feature selection for the full age range, as well as for midlife.

**Results:** Sex differences were identified among all ages in sphingomyelin (SM), phosphatidylcholine (PC), and phosphatidylethanolamine (PE) lipid classes. AD and age-related differences were found in the SM class in mid-life (25-50 weeks). Other AD and age-related differences were found in the ratios of linoleic acid and 5 of its products. Moreover, similarities in lipidomic profile changes were observed for humans and rats. The full age range and mid-life predictive lipid signatures for AD resulted in an AUC of 0.75 and 0.68, respectively.

**Conclusions:** Our findings highlight the value of lipidomic in identifying early AD-related lipid alterations, offering a promising avenue for understanding disease mechanisms and advancing biomarker discovery.
