## Supplementary Tables for "Lipidomic Fingerprints Reveal Sex-, Age-, and Disease-Dependent Differences in the TgF344-AD Transgenic Rats"

### Sheet: Supplementary Table-1
Supplementary Table-1. A detailed list of the calculated ratios
Ratio name
GDCA/DCA
TDCA/DCA
GCA/GDCA
TCA/CA
DCA/CA
GCA/CA
TDCA/CA
GDCA/CA
GCDCA/CA
TCDCA/CA
GUDCA/CA
10-HDoHE/DHA
13-HDoHE/DHA
14-HDoHE/DHA
17-HDoHE/DHA
4-HDoHE/DHA
7-HDoHE/DHA
8-HDoHE/DHA
11-HDoHE/DHA
16-HDoHE/DHA
20-HDoHE/DHA
19,20-DiHDPA/DHA
19,20-EpDPE/DHA
19,20-DiHDPA/19,20-EpDPE
9-HODE/LA
13-HODE/LA
9,10-EpOME/LA
12,13-EpOME/LA
9,10-DiHOME/LA
12,13-DiHOME/LA
9,12,13-TriHOME/LA
9,10-DiHOME/9,10-EpOME
12,13-DiHOME/12,13-EpOME
5-HETE/AA
8-HETE/AA
9-HETE/AA
11-HETE/AA
12-HETE/AA
15-HETE/AA
20-HETE/AA
12-HHTrE/AA
5,6-DiHETrE/AA
8,9-DiHETrE/AA
11,12-DiHETrE/AA
14,15-DiHETrE/AA
11,12-EpETrE/AA
14,15-EpETrE/AA
11,12-DiHETrE/14,15-DiHETrE
5,6-DiHETrE/8,9-DiHETrE
14,15-DiHETrE/11,12-DiHETrE
11,12-EpETrE/14,15-EpETrE
11,12-DiHETrE/11,12-EpETrE
14,15-DiHETrE/14,15-EpETrE
PGE2/AA
bicyclo-PGE2/AA
20-carboxy-LTB4/AA
8,12-iPF2alpha-VI/AA
13,14-dihydro-15-keto-PGD2/AA
13,14-dihydro-15-keto-PGE2/AA
13,14-dihydro-15-keto-PGF2a/AA
5-HEPE/EPA
9-HEPE/EPA
12-S-HEPE/EPA
15-HEPE/EPA
18-HEPE/EPA
14,15-DiHETE/EPA
17,18-DiHETE/EPA
8-HETrE/DGLA
15-HETrE/DGLA
12-S-HEPE/12-HETE
5-HEPE/5-HETE
9-HEPE/9-HETE
15-HEPE/15-HETE

### Sheet: Supplementary Table-2
Supplementary Table-2. Sex associated differences in lipids among males and females. Estimate value represents coefficients and correlation of the metabolites in model.
Female			Male
Lipid	Estimate	p value	Lipid	Estimate	p value
TG60:11-FA22:6	-0.40	8.58E-03	SM(d36:4)	0.40	2.63E-03
Oleic acid	0.38	1.00E-02	PC(O-16:0/20:3)	0.34	8.18E-03
TG60:12-FA22:6	-0.39	1.38E-02	SM(d29:1)	0.40	9.32E-03
alpha-LA	0.60	1.53E-02	PC(16:0/22:5)	0.35	9.63E-03
TG57:10-FA22:6	-0.38	1.63E-02	PC(16:0/22:6)	0.29	1.06E-02
12-S-HEPE/12-HETE	0.22	2.27E-02	GCA/GDCA	-0.68	1.19E-02
PE(O-16:0/22:5)	0.29	2.81E-02	SM(d42:6)	0.42	1.21E-02
TG60:11-FA22:5	-0.33	2.93E-02	PE(16:0/20:5)	0.53	1.33E-02
PC(16:1/18:0)	0.29	3.14E-02	SM(d34:3)	0.31	1.34E-02
PC(O-20:5/18:1)	-0.18	4.04E-02	PC(O-18:2/16:0)	0.29	1.76E-02
TG60:10-FA22:6	-0.29	4.43E-02	PC(16:0/20:4)	0.26	2.07E-02
TG56:8-FA16:0	-0.32	4.85E-02	TG50:5-FA18:3	0.65	2.64E-02
15-HEPE/15-HETE	0.28	4.92E-02	TG50:4-FA14:0	0.55	2.72E-02
			TG52:5-FA18:2	0.51	2.85E-02
			TG52:5-FA16:1	0.52	2.97E-02
			PC(14:0/16:0)	0.35	3.00E-02
			SM(d36:3)	0.39	3.02E-02
			TDCA/DCA	-0.72	3.16E-02
			TG52:6-FA18:2	0.51	3.26E-02
			TG50:3-FA18:0	0.47	3.46E-02
			TG50:4-FA18:2	0.53	3.47E-02
			PC(16:0/22:4)	0.27	3.55E-02
			TG52:4-FA18:0	0.42	3.70E-02
			TG50:5-FA14:0	0.60	3.76E-02
			TG52:6-FA16:1	0.57	3.77E-02
			GUDCA	-0.64	3.83E-02
			TG50:5-FA18:2	0.49	3.94E-02
			SM(d40:5)	0.40	4.10E-02
			TG54:8-FA18:3	0.55	4.11E-02
			TG48:3-FA18:3	0.64	4.13E-02
			TG52:6-FA18:3	0.57	4.17E-02
			GCA	-0.57	4.23E-02
			TG52:5-FA16:0	0.47	4.33E-02
			20-carboxy-LTB4/AA	0.62	4.36E-02
			PC(15:0/18:1)	0.27	4.46E-02
			PC(O-18:1/18:1)	0.26	4.61E-02
			PE(O-18:0/16:1)	0.30	4.64E-02
			TG50:4-FA16:1	0.60	4.69E-02
			TG50:5-FA16:1	0.48	4.77E-02
			13,14-dihydro-15-keto-PGD2	-0.40	4.81E-02
			TG48:4-FA14:0	0.60	4.88E-02
